# Cell division drives DNA methylation loss in late-replicating domains in primary human cells

**DOI:** 10.1101/2022.04.14.485664

**Authors:** Jamie L. Endicott, Paula A. Nolte, Hui Shen, Peter W. Laird

## Abstract

DNA methylation undergoes dramatic age-related changes, first described more than four decades ago^1–4^. Loss of DNA methylation at late-replicating regions of the genome attached to the nuclear lamina advances with age in normal tissues, and is further exacerbated in cancer^5–7^. We present here the first experimental evidence that this DNA hypomethylation is directly driven by proliferation-associated DNA replication. Loss of DNA methylation at low-density CpGs in A:T-rich, <u>p</u>artially <u>m</u>ethylated <u>d</u>omains (PMD solo-WCGWs), tracks cumulative population doublings in primary cell culture. Cell cycle deceleration resulted in a proportional decrease in the rate of DNA hypomethylation. Blocking DNA replication via Mitomycin C treatment halted methylation loss. Loss of methylation continued unabated after TERT immortalization until finally reaching a severely hypomethylated equilibrium. Ambient oxygen culture conditions increased the rate of methylation loss compared to low-oxygen conditions, suggesting that some methylation loss may occur during unscheduled, oxidative damage repair-associated DNA synthesis. Finally, we present and validate a model to estimate the relative cumulative replicative histories of human cells, which we call “RepliTali” (<u>Repli</u>cation <u>T</u>imes <u>A</u>ccumulated in <u>Li</u>fetime).
