## Supplementary Table 4 for "Cell division drives DNA methylation loss in late-replicating domains in primary human cells"

### Sheet: RepliTali coefficients
	Value	SE	Coefficient
(Intercept)	101.59	NA	(Intercept)
cg00077044	-0.376474	NA	cg00077044
cg00150168	-4.2047	NA	cg00150168
cg00454443	-1.41377	NA	cg00454443
cg00495856	-1.72622	NA	cg00495856
cg01616440	-0.0797344	NA	cg01616440
cg02137583	8.18148	NA	cg02137583
cg02220491	-0.0248859	NA	cg02220491
cg02392915	-5.29088	NA	cg02392915
cg02583589	-0.0316776	NA	cg02583589
cg03179540	-2.64411	NA	cg03179540
cg03421046	-0.781372	NA	cg03421046
cg03786165	-0.952763	NA	cg03786165
cg03988540	3.7167	NA	cg03988540
cg04155630	-0.0913545	NA	cg04155630
cg04390831	-0.0249305	NA	cg04390831
cg04698728	-6.9897	NA	cg04698728
cg05635798	-1.51002	NA	cg05635798
cg05662956	-0.0642927	NA	cg05662956
cg05898730	-2.51118	NA	cg05898730
cg06001519	2.80086	NA	cg06001519
cg06003656	2.34493	NA	cg06003656
cg06029627	-0.000938242	NA	cg06029627
cg06113963	-8.18963	NA	cg06113963
cg06417611	-2.35668	NA	cg06417611
cg06530442	-3.38555	NA	cg06530442
cg06725108	-4.19758	NA	cg06725108
cg06792538	-0.643905	NA	cg06792538
cg06944758	-6.86586	NA	cg06944758
cg07724309	0.120791	NA	cg07724309
cg08111618	-0.00893024	NA	cg08111618
cg08219805	-2.09436	NA	cg08219805
cg08314795	-1.06901	NA	cg08314795
cg08566792	-0.840583	NA	cg08566792
cg08715231	0.904541	NA	cg08715231
cg09285026	-5.94266	NA	cg09285026
cg09328046	-0.328171	NA	cg09328046
cg10346623	-0.057125	NA	cg10346623
cg11105339	-0.352658	NA	cg11105339
cg11267829	17.7111	NA	cg11267829
cg11407363	6.09317	NA	cg11407363
cg13755323	-2.5481	NA	cg13755323
cg14480507	4.3021	NA	cg14480507
cg14626898	-4.07375	NA	cg14626898
cg14731422	-0.853584	NA	cg14731422
cg14732324	37.8162	NA	cg14732324
cg15091284	-0.0193988	NA	cg15091284
cg15747566	-0.0519847	NA	cg15747566
cg15970769	-1.26531	NA	cg15970769
cg16175599	0.691264	NA	cg16175599
cg16305082	-6.41009	NA	cg16305082
cg16317164	-5.63131	NA	cg16317164
cg16740214	-2.67913	NA	cg16740214
cg16939895	6.94437	NA	cg16939895
cg16967065	-0.0263792	NA	cg16967065
cg17068738	-1.52757	NA	cg17068738
cg17256922	-7.27597	NA	cg17256922
cg17989871	-0.00983738	NA	cg17989871
cg18251656	-2.47515	NA	cg18251656
cg18337643	-4.70535	NA	cg18337643
cg18429777	-3.24521	NA	cg18429777
cg18465747	-0.903673	NA	cg18465747
cg20092588	-6.48924	NA	cg20092588
cg20282764	-0.0330089	NA	cg20282764
cg20849839	-1.95795	NA	cg20849839
cg21106407	1.08548	NA	cg21106407
cg21379458	-2.57206	NA	cg21379458
cg21428001	-2.4183	NA	cg21428001
cg21724034	-0.0803451	NA	cg21724034
cg22061651	-1.91018	NA	cg22061651
cg22250466	-1.63214	NA	cg22250466
cg22320179	-5.12712	NA	cg22320179
cg22350557	-3.1984	NA	cg22350557
cg22377505	0.780074	NA	cg22377505
cg22457561	-2.78286	NA	cg22457561
cg22812955	3.69498	NA	cg22812955
cg23485591	-2.59335	NA	cg23485591
cg24092773	-0.0107316	NA	cg24092773
cg25131936	-0.222175	NA	cg25131936
cg25247122	-0.00877516	NA	cg25247122
cg25270158	-0.378866	NA	cg25270158
cg25398315	-5.92734	NA	cg25398315
cg25402228	-0.00597809	NA	cg25402228
cg25887715	-1.55033	NA	cg25887715
cg25985721	-0.184272	NA	cg25985721
cg26244981	-3.71463	NA	cg26244981
cg26255140	-4.12859	NA	cg26255140
cg27532919	-4.65666	NA	cg27532919

### Sheet: Normalization model coefs
	Value	SE	Coefficient
(Intercept)	75.8801	NA	(Intercept)
cg00065944	-0.605596	NA	cg00065944
cg00077044	-1.02046	NA	cg00077044
cg00156723	-0.396937	NA	cg00156723
cg00278655	-0.137937	NA	cg00278655
cg00434151	-0.198173	NA	cg00434151
cg00564996	-0.436024	NA	cg00564996
cg00824087	-0.00533915	NA	cg00824087
cg00832327	-0.653799	NA	cg00832327
cg01052456	-0.481265	NA	cg01052456
cg01129509	-1.22979	NA	cg01129509
cg01249202	-0.53155	NA	cg01249202
cg01463644	-0.417372	NA	cg01463644
cg01922998	-0.374699	NA	cg01922998
cg02002355	-1.13154	NA	cg02002355
cg02110836	-0.0104235	NA	cg02110836
cg02148017	-0.339486	NA	cg02148017
cg02576202	-0.291568	NA	cg02576202
cg02607176	-2.60153	NA	cg02607176
cg02653473	-0.00526148	NA	cg02653473
cg03041877	-0.270365	NA	cg03041877
cg03137548	-2.17901	NA	cg03137548
cg03257387	0.697611	NA	cg03257387
cg03312661	-1.05583	NA	cg03312661
cg03364201	-0.595296	NA	cg03364201
cg03445914	-0.00499553	NA	cg03445914
cg03464371	0.477456	NA	cg03464371
cg03490300	-1.84799	NA	cg03490300
cg03644817	-0.595848	NA	cg03644817
cg04246882	-0.195098	NA	cg04246882
cg04395911	-0.00730515	NA	cg04395911
cg04453170	-0.206191	NA	cg04453170
cg04475953	-0.0881331	NA	cg04475953
cg04536962	-0.194732	NA	cg04536962
cg04539515	0.229533	NA	cg04539515
cg04635021	1.08601	NA	cg04635021
cg04735392	-0.172655	NA	cg04735392
cg04811706	-1.26334	NA	cg04811706
cg04864807	0.102393	NA	cg04864807
cg05004907	-0.226974	NA	cg05004907
cg05117496	-0.561653	NA	cg05117496
cg05176806	-0.421739	NA	cg05176806
cg05293861	-0.279217	NA	cg05293861
cg05411110	0.327058	NA	cg05411110
cg05469591	-0.708959	NA	cg05469591
cg05736547	-0.133252	NA	cg05736547
cg05749628	-0.296175	NA	cg05749628
cg05827008	-0.370935	NA	cg05827008
cg05887572	-0.669544	NA	cg05887572
cg06084210	-0.390855	NA	cg06084210
cg06182722	-0.180777	NA	cg06182722
cg06184199	-0.98768	NA	cg06184199
cg06454248	-0.0613918	NA	cg06454248
cg06530122	-0.201674	NA	cg06530122
cg06842181	-0.152372	NA	cg06842181
cg06934176	-8.34663e-05	NA	cg06934176
cg07017420	-1.0386	NA	cg07017420
cg07057989	-0.000602838	NA	cg07057989
cg07184807	0.025811	NA	cg07184807
cg07236737	-1.78289	NA	cg07236737
cg07599696	-1.02268	NA	cg07599696
cg07687172	1.01223	NA	cg07687172
cg07826516	-0.193537	NA	cg07826516
cg08127194	-0.2894	NA	cg08127194
cg08151784	-0.00681516	NA	cg08151784
cg08265280	-0.353254	NA	cg08265280
cg08276693	-2.41882	NA	cg08276693
cg08296665	-0.633799	NA	cg08296665
cg08301981	-0.687563	NA	cg08301981
cg08430986	-0.601733	NA	cg08430986
cg08519311	-0.0026771	NA	cg08519311
cg08573566	-0.570088	NA	cg08573566
cg08682687	-0.00306701	NA	cg08682687
cg08837332	-0.00102438	NA	cg08837332
cg08907926	-0.503166	NA	cg08907926
cg09006623	-0.0458471	NA	cg09006623
cg09053381	-0.127637	NA	cg09053381
cg09230250	-0.0619542	NA	cg09230250
cg09258829	-1.38775	NA	cg09258829
cg09289651	-0.429065	NA	cg09289651
cg09572096	-0.584043	NA	cg09572096
cg09628689	-0.20958	NA	cg09628689
cg09670051	-0.219684	NA	cg09670051
cg09767190	-0.767175	NA	cg09767190
cg09850692	-1.17661	NA	cg09850692
cg09944398	-0.130057	NA	cg09944398
cg10019477	-0.108691	NA	cg10019477
cg10086067	-1.16293	NA	cg10086067
cg10125882	-0.183731	NA	cg10125882
cg10239069	0.535788	NA	cg10239069
cg10356187	0.583702	NA	cg10356187
cg10483446	-0.390948	NA	cg10483446
cg10619660	-1.31244	NA	cg10619660
cg10826685	0.0557464	NA	cg10826685
cg10854423	-0.609855	NA	cg10854423
cg11087819	-0.317739	NA	cg11087819
cg11482711	0.167804	NA	cg11482711
cg11588311	-0.148946	NA	cg11588311
cg11720477	-0.00023502	NA	cg11720477
cg11991267	-0.850321	NA	cg11991267
cg12006087	-0.0552472	NA	cg12006087
cg12334667	-0.258034	NA	cg12334667
cg12503841	-0.00101116	NA	cg12503841
cg12621126	-0.183263	NA	cg12621126
cg12730047	0.00708531	NA	cg12730047
cg12814518	-0.0849103	NA	cg12814518
cg12849314	-0.00112342	NA	cg12849314
cg12849978	-0.452724	NA	cg12849978
cg12912434	-1.81653	NA	cg12912434
cg13090517	-0.472018	NA	cg13090517
cg13654701	-0.980375	NA	cg13654701
cg13689976	-0.772684	NA	cg13689976
cg14089677	-1.19706	NA	cg14089677
cg14156751	0.213149	NA	cg14156751
cg14229803	-0.180952	NA	cg14229803
cg14358257	-1.27874	NA	cg14358257
cg14378039	-1.79692	NA	cg14378039
cg14495209	-0.286367	NA	cg14495209
cg14504631	-0.0578727	NA	cg14504631
cg14672100	-1.45309	NA	cg14672100
cg15759567	-1.04805	NA	cg15759567
cg15771735	-1.29279	NA	cg15771735
cg16095464	-0.701995	NA	cg16095464
cg16392079	-0.680065	NA	cg16392079
cg16444628	-0.304301	NA	cg16444628
cg16470816	-1.15018	NA	cg16470816
cg16831440	1.77172	NA	cg16831440
cg16921285	-0.0315143	NA	cg16921285
cg16953025	-0.00357932	NA	cg16953025
cg16957890	-0.120314	NA	cg16957890
cg17017189	0.00321678	NA	cg17017189
cg17091527	-0.0322961	NA	cg17091527
cg17375419	-0.0121412	NA	cg17375419
cg17568119	-0.256984	NA	cg17568119
cg17689899	-1.07915	NA	cg17689899
cg18123760	-1.51337	NA	cg18123760
cg18301062	0.169542	NA	cg18301062
cg18356343	-0.00474677	NA	cg18356343
cg18453143	-0.169959	NA	cg18453143
cg18485530	-0.00142851	NA	cg18485530
cg18535242	1.29461	NA	cg18535242
cg18543142	-0.503139	NA	cg18543142
cg18584639	-0.373298	NA	cg18584639
cg18602373	-0.84321	NA	cg18602373
cg18692507	-0.920427	NA	cg18692507
cg18762500	-1.0321	NA	cg18762500
cg18790787	-2.69107	NA	cg18790787
cg19042566	-0.0966522	NA	cg19042566
cg19052164	-0.130696	NA	cg19052164
cg19241690	-0.0666586	NA	cg19241690
cg19387132	-0.819676	NA	cg19387132
cg19700232	-0.131328	NA	cg19700232
cg19912737	-0.561263	NA	cg19912737
cg19976539	-0.00387161	NA	cg19976539
cg20136627	-0.183111	NA	cg20136627
cg20205078	-0.675055	NA	cg20205078
cg20225253	-0.0646563	NA	cg20225253
cg20282764	-0.0592587	NA	cg20282764
cg20318201	-0.628965	NA	cg20318201
cg20361895	-0.545193	NA	cg20361895
cg20793815	1.00523	NA	cg20793815
cg20845494	-0.460314	NA	cg20845494
cg21350323	-0.585514	NA	cg21350323
cg21448741	-0.0649512	NA	cg21448741
cg21539678	-0.0381471	NA	cg21539678
cg21606956	-0.958681	NA	cg21606956
cg21901395	0.180366	NA	cg21901395
cg22456663	0.000738376	NA	cg22456663
cg22565987	-0.677835	NA	cg22565987
cg22607266	0.890487	NA	cg22607266
cg22675598	0.776495	NA	cg22675598
cg22768012	-1.46744	NA	cg22768012
cg22905922	1.28666	NA	cg22905922
cg22907892	-0.558974	NA	cg22907892
cg22961181	-0.708687	NA	cg22961181
cg23280568	1.13025	NA	cg23280568
cg23337565	-1.42953	NA	cg23337565
cg23443536	-0.485343	NA	cg23443536
cg23455302	-0.0455859	NA	cg23455302
cg23455629	-1.25006	NA	cg23455629
cg23535917	-0.274733	NA	cg23535917
cg23844910	0.00299216	NA	cg23844910
cg23885431	-1.03746	NA	cg23885431
cg23970546	-0.412973	NA	cg23970546
cg23980859	0.51207	NA	cg23980859
cg24014510	-0.0810713	NA	cg24014510
cg24042923	-0.589105	NA	cg24042923
cg24121341	-0.891478	NA	cg24121341
cg24142353	-0.0202562	NA	cg24142353
cg24233194	-0.754538	NA	cg24233194
cg24299177	-0.46142	NA	cg24299177
cg24306422	-0.00909779	NA	cg24306422
cg24582743	-0.0753056	NA	cg24582743
cg24584387	-0.511335	NA	cg24584387
cg24743122	-0.234312	NA	cg24743122
cg25007511	0.0251132	NA	cg25007511
cg25072466	-1.01627	NA	cg25072466
cg25101380	-0.496557	NA	cg25101380
cg25266521	-1.01922	NA	cg25266521
cg25285090	0.577696	NA	cg25285090
cg25316812	-1.6461	NA	cg25316812
cg25372290	-1.11535	NA	cg25372290
cg25709244	-0.671298	NA	cg25709244
cg25715273	-0.692278	NA	cg25715273
cg25793597	-0.531974	NA	cg25793597
cg26032419	-1.20549	NA	cg26032419
cg26336401	-0.314858	NA	cg26336401
cg26378984	-0.744854	NA	cg26378984
cg26421128	-0.904352	NA	cg26421128
cg26438181	-0.551736	NA	cg26438181
cg26627320	0.526673	NA	cg26627320
cg26759814	1.18167	NA	cg26759814
cg26826519	-1.57399	NA	cg26826519
cg26938580	-0.740544	NA	cg26938580
cg26998456	-1.09278	NA	cg26998456
cg27166177	-1.48553	NA	cg27166177
cg27332583	-0.181551	NA	cg27332583
cg27423550	-0.0818124	NA	cg27423550
cg27635135	-0.0728689	NA	cg27635135
